# The Illumina Stranded mRNA protocol is not strongly stranded for mRNA with low U content

**DOI:** 10.64898/2026.07.09.737636

**Authors:** Olga Menshikova, Isabelle Nuez, Virginie Courtier-Orgogozo

## Abstract

The Illumina TruSeq Stranded and Illumina Stranded mRNA protocols are commonly used for strand-specific bulk RNA-seq and they typically yield >99% antisense reads. We show that these protocols can generate sense-oriented reads for transcripts with extremely low U content (<3%). Indeed, such regions can bypass the dUTP-based blockade of cDNA second strand amplification. A small number of genes are affected by this issue (three in *Drosophila melanogaster*, including the glue gene *Sgs3*, and 46 in *Mus musculus*). To prevent overestimation of expression levels, we recommend excluding sense reads for all genes.
