## Supplementary material for "The Illumina Stranded mRNA protocol is not strongly stranded for mRNA with low U content": Data File S4

Gene	Transcript	Position_1	Position_2	Length
CG2839	NM_134696.3 Drosophila melanogaster uncharacterized protein (CG2839), mRNA	794	2289	1496
Pits	NM_001144720.3 Drosophila melanogaster protein interacting with Ttk69 and Sin3A, transcript variant D (Pits), mRNA	2723	3125	403
Pits	NM_001272557.1 Drosophila melanogaster protein interacting with Ttk69 and Sin3A, transcript variant E (Pits), mRNA	2588	2990	403
Pits	NM_132581.3 Drosophila melanogaster protein interacting with Ttk69 and Sin3A, transcript variant C (Pits), mRNA	2678	3080	403
Sgs3	NM_079300.3 Drosophila melanogaster salivary gland secretion 3 (Sgs3), mRNA	428	789	362
