## Supplementary material for "The Illumina Stranded mRNA protocol is not strongly stranded for mRNA with low U content": Data File S5

Gene	Transcript	Position_1	Position_2	Length
1700030L22Rik	XR_003950182.2 PREDICTED: Mus musculus RIKEN cDNA 1700030L22 gene (1700030L22Rik), transcript variant X1, ncRNA	12156	12632	477
4932431P20Rik	XM_055019552.1 PREDICTED: Mus musculus RIKEN cDNA 4932431P20 gene (4932431P20Rik), mRNA	7203	7709	507
A230006K03Rik	NR_169189.1 Mus musculus RIKEN cDNA A230006K03 gene (A230006K03Rik), long non-coding RNA	115	1477	1363
Abhd6	XM_006518073.4 PREDICTED: Mus musculus abhydrolase domain containing 6 (Abhd6), transcript variant X1, mRNA	1865	2362	498
Basp1	NM_027395.2 Mus musculus brain abundant, membrane attached signal protein 1 (Basp1), mRNA	121	781	661
Cfap251	NM_001370840.1 Mus musculus cilia and flagella associated protein 251 (Cfap251), mRNA	8	517	510
Cfap251	XM_030254542.2 PREDICTED: Mus musculus cilia and flagella associated protein 251 (Cfap251), transcript variant X1, mRNA	182	705	524
Cfap46	NM_001302546.1 Mus musculus cilia and flagella associated protein 46 (Cfap46), mRNA	4121	4474	354
Cfap46	XM_017322097.3 PREDICTED: Mus musculus cilia and flagella associated protein 46 (Cfap46), transcript variant X1, mRNA	5190	5543	354
Cfap46	XM_017322099.3 PREDICTED: Mus musculus cilia and flagella associated protein 46 (Cfap46), transcript variant X3, mRNA	4051	4404	354
Cfap46	XM_017322100.2 PREDICTED: Mus musculus cilia and flagella associated protein 46 (Cfap46), transcript variant X4, mRNA	4967	5320	354
Cfap46	XM_017322101.1 PREDICTED: Mus musculus cilia and flagella associated protein 46 (Cfap46), transcript variant X5, mRNA	3627	3980	354
Cfap46	XM_036152877.1 PREDICTED: Mus musculus cilia and flagella associated protein 46 (Cfap46), transcript variant X2, mRNA	5383	5736	354
Fbxw4	NM_013907.3 Mus musculus F-box and WD-40 domain protein 4 (Fbxw4), transcript variant 1, mRNA	43	429	387
Fbxw4	NR_182263.1 Mus musculus F-box and WD-40 domain protein 4 (Fbxw4), transcript variant 2, non-coding RNA	43	429	387
Fbxw4	XM_006527131.5 PREDICTED: Mus musculus F-box and WD-40 domain protein 4 (Fbxw4), transcript variant X1, mRNA	69	455	387
Fbxw4	XM_011247258.4 PREDICTED: Mus musculus F-box and WD-40 domain protein 4 (Fbxw4), transcript variant X2, mRNA	69	455	387
Fbxw4	XM_011247259.4 PREDICTED: Mus musculus F-box and WD-40 domain protein 4 (Fbxw4), transcript variant X5, mRNA	71	457	387
Fbxw4	XR_001782592.3 PREDICTED: Mus musculus F-box and WD-40 domain protein 4 (Fbxw4), transcript variant X4, misc_RNA	71	457	387
Fbxw4	XR_386482.5 PREDICTED: Mus musculus F-box and WD-40 domain protein 4 (Fbxw4), transcript variant X7, misc_RNA	71	457	387
Garin3	NM_001013783.2 Mus musculus golgi associated RAB2 interactor 3 (Garin3), mRNA	837	1191	355
Glrp1	NM_008132.2 Mus musculus glutamine repeat protein 1 (Glrp1), mRNA	207	690	484
Gm11750	XR_001780385.3 PREDICTED: Mus musculus predicted gene 11750 (Gm11750), transcript variant X1, ncRNA	13456	13887	432
Gm11750	XR_001780386.3 PREDICTED: Mus musculus predicted gene 11750 (Gm11750), transcript variant X2, ncRNA	7498	7929	432
Gm30908	XR_004940996.1 PREDICTED: Mus musculus predicted gene, 30908 (Gm30908), transcript variant X1, ncRNA	440	796	357
Gm30908	XR_004940997.1 PREDICTED: Mus musculus predicted gene, 30908 (Gm30908), transcript variant X4, ncRNA	344	700	357
Gm31665	XM_030248856.2 PREDICTED: Mus musculus predicted gene, 31665 (Gm31665), mRNA	4593	5475	883
Gm32849	XR_391458.4 PREDICTED: Mus musculus predicted gene, 32849 (Gm32849), ncRNA	95055	95529	475
Gm33532	XM_036154404.1 PREDICTED: Mus musculus predicted gene, 33532 (Gm33532), mRNA	1657	2145	489
Gm40647	XR_871645.4 PREDICTED: Mus musculus predicted gene, 40647 (Gm40647), ncRNA	18968	19399	432
Gm51632	XR_003947867.2 PREDICTED: Mus musculus predicted gene, 51632 (Gm51632), ncRNA	1299	1668	370
Gm51785	XR_003948967.2 PREDICTED: Mus musculus predicted gene, 51785 (Gm51785), transcript variant X1, ncRNA	6097	6478	382
Gm51785	XR_003948968.2 PREDICTED: Mus musculus predicted gene, 51785 (Gm51785), transcript variant X2, ncRNA	6097	6478	382
Gm51785	XR_003948969.2 PREDICTED: Mus musculus predicted gene, 51785 (Gm51785), transcript variant X3, ncRNA	6097	6478	382
Gm51882	XR_003949629.2 PREDICTED: Mus musculus predicted gene, 51882 (Gm51882), ncRNA	266	646	381
Gm52129	XR_003951176.2 PREDICTED: Mus musculus predicted gene, 52129 (Gm52129), transcript variant X2, ncRNA	40149	40539	391
Gm52129	XR_004938662.1 PREDICTED: Mus musculus predicted gene, 52129 (Gm52129), transcript variant X1, ncRNA	41022	41412	391
Gm52129	XR_004938663.1 PREDICTED: Mus musculus predicted gene, 52129 (Gm52129), transcript variant X3, ncRNA	28605	28995	391
Gm52129	XR_004938664.1 PREDICTED: Mus musculus predicted gene, 52129 (Gm52129), transcript variant X4, ncRNA	29262	29652	391
Gm52229	XM_030249356.2 PREDICTED: Mus musculus predicted gene, 52229 (Gm52229), mRNA	1318	2068	751
Gm52631	XR_004941511.1 PREDICTED: Mus musculus predicted gene, 52631 (Gm52631), ncRNA	17326	17777	452
Gm52817	XM_036165639.1 PREDICTED: Mus musculus predicted gene, 52817 (Gm52817), mRNA	9433	10264	832
Gm53451	XR_004935062.1 PREDICTED: Mus musculus predicted gene, 53451 (Gm53451), transcript variant X1, ncRNA	6376	6861	486
Gm53451	XR_004935063.1 PREDICTED: Mus musculus predicted gene, 53451 (Gm53451), transcript variant X2, ncRNA	5189	5674	486
Gm53451	XR_004935064.1 PREDICTED: Mus musculus predicted gene, 53451 (Gm53451), transcript variant X3, ncRNA	5900	6385	486
Gm53451	XR_004935065.1 PREDICTED: Mus musculus predicted gene, 53451 (Gm53451), transcript variant X4, ncRNA	5111	5596	486
Gm53767	XM_036157776.1 PREDICTED: Mus musculus predicted gene, 53767 (Gm53767), mRNA	2835	3402	568
Gm53915	XR_004939051.1 PREDICTED: Mus musculus predicted gene, 53915 (Gm53915), ncRNA	1071	1510	440
Gm54229	XM_036164604.1 PREDICTED: Mus musculus predicted gene, 54229 (Gm54229), mRNA	164	754	591
Hint3	XM_006512823.3 PREDICTED: Mus musculus histidine triad nucleotide binding protein 3 (Hint3), transcript variant X1, mRNA	466	932	467
Lrrc7	XM_006501504.5 PREDICTED: Mus musculus leucine rich repeat containing 7 (Lrrc7), transcript variant X2, mRNA	4446	4962	517
Marcks	NM_008538.2 Mus musculus myristoylated alanine rich protein kinase C substrate (Marcks), mRNA	881	1319	439
Naca	XM_036155672.1 PREDICTED: Mus musculus nascent polypeptide-associated complex alpha polypeptide (Naca), transcript variant X2, mRNA	467	1307	841
Nalf2	NM_001081283.2 Mus musculus NALCN channel auxiliary factor 2 (Nalf2), mRNA	180	577	398
Pcnx4	NM_001404745.1 Mus musculus pecanex homolog 4 (Pcnx4), transcript variant 2, mRNA	5092	5584	493
Pcnx4	NM_001404746.1 Mus musculus pecanex homolog 4 (Pcnx4), transcript variant 3, mRNA	5085	5577	493
Pcnx4	NM_001404747.1 Mus musculus pecanex homolog 4 (Pcnx4), transcript variant 4, mRNA	5246	5738	493
Pcnx4	NM_001404748.1 Mus musculus pecanex homolog 4 (Pcnx4), transcript variant 5, mRNA	3901	4393	493
Pcnx4	NM_026327.4 Mus musculus pecanex homolog 4 (Pcnx4), transcript variant 1, mRNA	5101	5593	493
Poglut3	XR_004935541.1 PREDICTED: Mus musculus protein O-glucosyltransferase 3 (Poglut3), transcript variant X1, misc_RNA	602	954	353
Prp2	NM_031499.3 Mus musculus proline rich protein 2 (Prp2), mRNA	167	636	470
Rhox8	NM_001004193.3 Mus musculus reproductive homeobox 8 (Rhox8), mRNA	266	759	494
Rhox8	XM_011251014.1 PREDICTED: Mus musculus reproductive homeobox 8 (Rhox8), transcript variant X1, mRNA	275	768	494
Rrbp1	NM_024281.2 Mus musculus ribosome binding protein 1 (Rrbp1), transcript variant 1, mRNA	835	2101	1267
Rrbp1	NM_133626.2 Mus musculus ribosome binding protein 1 (Rrbp1), transcript variant 2, mRNA	835	2101	1267
Rrbp1	XM_006500440.2 PREDICTED: Mus musculus ribosome binding protein 1 (Rrbp1), transcript variant X1, mRNA	868	2134	1267
Samd1	NM_001081415.2 Mus musculus sterile alpha motif domain containing 1 (Samd1), mRNA	433	860	428
Slc12a9	XM_030254931.2 PREDICTED: Mus musculus solute carrier family 12 (potassium/chloride transporters), member 9 (Slc12a9), transcript variant X1, mRNA	2453	2864	412
Slc12a9	XM_030254932.2 PREDICTED: Mus musculus solute carrier family 12 (potassium/chloride transporters), member 9 (Slc12a9), transcript variant X2, mRNA	2743	3154	412
Slc12a9	XM_030254933.2 PREDICTED: Mus musculus solute carrier family 12 (potassium/chloride transporters), member 9 (Slc12a9), transcript variant X3, mRNA	1726	2137	412
Slc12a9	XM_030254934.2 PREDICTED: Mus musculus solute carrier family 12 (potassium/chloride transporters), member 9 (Slc12a9), transcript variant X5, mRNA	555	966	412
Slc12a9	XM_030254935.2 PREDICTED: Mus musculus solute carrier family 12 (potassium/chloride transporters), member 9 (Slc12a9), transcript variant X6, mRNA	834	1245	412
Slc12a9	XM_030254936.1 PREDICTED: Mus musculus solute carrier family 12 (potassium/chloride transporters), member 9 (Slc12a9), transcript variant X7, mRNA	719	1130	412
Slc12a9	XM_030254937.2 PREDICTED: Mus musculus solute carrier family 12 (potassium/chloride transporters), member 9 (Slc12a9), transcript variant X8, mRNA	2454	2865	412
Slc12a9	XR_001784760.3 PREDICTED: Mus musculus solute carrier family 12 (potassium/chloride transporters), member 9 (Slc12a9), transcript variant X10, misc_RNA	2452	2863	412
Tbc1d4	XM_006518767.2 PREDICTED: Mus musculus TBC1 domain family, member 4 (Tbc1d4), transcript variant X14, mRNA	638	989	352
Traf3ip1	NM_028718.2 Mus musculus TRAF3 interacting protein 1 (Traf3ip1), mRNA	504	1014	511
Traf3ip1	XM_006529896.2 PREDICTED: Mus musculus TRAF3 interacting protein 1 (Traf3ip1), transcript variant X3, mRNA	579	1089	511
Traf3ip1	XM_006529898.2 PREDICTED: Mus musculus TRAF3 interacting protein 1 (Traf3ip1), transcript variant X5, mRNA	579	1093	515
Traf3ip1	XM_036153864.1 PREDICTED: Mus musculus TRAF3 interacting protein 1 (Traf3ip1), transcript variant X1, mRNA	580	1090	511
Traf3ip1	XM_036153867.1 PREDICTED: Mus musculus TRAF3 interacting protein 1 (Traf3ip1), transcript variant X2, mRNA	580	1094	515
Traf3ip1	XR_004934797.1 PREDICTED: Mus musculus TRAF3 interacting protein 1 (Traf3ip1), transcript variant X4, misc_RNA	583	1093	511
Tshz3	XM_006539965.3 PREDICTED: Mus musculus teashirt zinc finger family member 3 (Tshz3), transcript variant X1, mRNA	17089	17512	424
Zc3h13	NM_001359875.1 Mus musculus zinc finger CCCH type containing 13 (Zc3h13), transcript variant 1, mRNA	2514	2949	436
Zc3h13	NM_026083.2 Mus musculus zinc finger CCCH type containing 13 (Zc3h13), transcript variant 2, mRNA	2504	2939	436
Zc3h13	XM_006519446.5 PREDICTED: Mus musculus zinc finger CCCH type containing 13 (Zc3h13), transcript variant X2, mRNA	2539	2974	436
Zc3h13	XM_006519447.5 PREDICTED: Mus musculus zinc finger CCCH type containing 13 (Zc3h13), transcript variant X4, mRNA	2574	3009	436
Zc3h13	XM_011245157.4 PREDICTED: Mus musculus zinc finger CCCH type containing 13 (Zc3h13), transcript variant X5, mRNA	2203	2638	436
Zc3h13	XM_030247971.2 PREDICTED: Mus musculus zinc finger CCCH type containing 13 (Zc3h13), transcript variant X3, mRNA	2726	3161	436
Zc3h13	XM_036158826.1 PREDICTED: Mus musculus zinc finger CCCH type containing 13 (Zc3h13), transcript variant X1, mRNA	2373	2808	436
Zfp114	NM_001029933.4 Mus musculus zinc finger protein 114 (Zfp114), transcript variant 1, mRNA	5587	5953	367
Zfp114	NM_001404000.1 Mus musculus zinc finger protein 114 (Zfp114), transcript variant 2, mRNA	5510	5876	367
Zfp114	NM_001404001.1 Mus musculus zinc finger protein 114 (Zfp114), transcript variant 3, mRNA	5529	5895	367
Zfp521	XM_006525820.5 PREDICTED: Mus musculus zinc finger protein 521 (Zfp521), transcript variant X3, mRNA	11867	12244	378
Zfp641	XM_006520974.4 PREDICTED: Mus musculus zinc finger protein 641 (Zfp641), transcript variant X8, mRNA	319	842	524
